# *de novo* diploid genome assembly using long noisy reads

**DOI:** 10.1101/2022.09.25.509436

**Authors:** Fan Nie, Peng Ni, Neng Huang, Jun Zhang, Zhenyu Wang, Chuanle Xiao, Feng Luo, Jianxin Wang

**Author notes:** To whom correspondence should be addressed: Chuanle Xiao.; Feng Luo.; Jianxin Wang. These authors contributed equally: Fan Nie, Peng Ni.

## Abstract

The high sequencing error rate has impeded the application of long noisy reads for diploid genome assembly. Most existing assemblers failed to generate high-quality phased assemblies using long noisy reads. Here, we present PECAT, a **P**hased **E**rror **C**orrection and **A**ssembly **T**ool, for reconstructing diploid genomes from long noisy reads. We design a haplotype-aware error correction method that can retain heterozygote alleles while correcting sequencing errors. We combine a corrected read SNP caller and a raw read SNP caller to further improve the identification of inconsistent overlaps in the string graph. We use a grouping method to assign reads to different haplotype groups. PECAT efficiently assembles diploid genomes using Nanopore R9, PacBio CLR or Nanopore R10 reads only. PECAT generates more contiguous haplotype-specific contigs compared to other assemblers. Especially, PECAT achieves nearly haplotype-resolved assembly on *B. taurus* (Bison×Simmental) using Nanopore R9 reads and phase block NG50 with 59.4/58.0 Mb for HG002 using Nanopore R10 reads.
