## Supplementary Table9 for "*de novo* diploid genome assembly using long noisy reads"

### Sheet: S. cerevisiae (SK1×Y12)
	Canu	FALCON-Unzip	PECAT
# contigs (>= 0 bp)	208	74	57
# contigs (>= 1000 bp)	208	73	57
# contigs (>= 5000 bp)	208	71	55
# contigs (>= 10000 bp)	205	69	54
# contigs (>= 25000 bp)	125	60	47
# contigs (>= 50000 bp)	22	50	44
Total length (>= 0 bp)	17191985	23278947	24101422
Total length (>= 1000 bp)	17191985	23278785	24101422
Total length (>= 5000 bp)	17191985	23272100	24093092
Total length (>= 10000 bp)	17168194	23257300	24086980
Total length (>= 25000 bp)	15518379	23114598	23974796
Total length (>= 50000 bp)	12256354	22727078	23873986
# contigs	208	71	55
Largest contig	1481359	1474711	1510505
Total length	17191985	23272100	24093092
Reference length	24111938	24111938	24111938
GC (%)	38.09	38.29	38.16
Reference GC (%)	38.16	38.16	38.16
N50	597336	626584	800710
NG50	97282	584717	800710
N75	37672	368521	464620
NG75	NA	359047	464620
L50	10	13	12
LG50	20	14	12
L75	38	25	22
LG75	NA	26	22
# misassemblies	39	25	10
# misassembled contigs	20	14	9
Misassembled contigs length	9430933	8783531	2707351
# local misassemblies	7	7	4
# scaffold gap ext. mis.	0	0	0
# scaffold gap loc. mis.	0	0	0
# possible TEs	0	0	0
# unaligned mis. contigs	0	0	0
# unaligned contigs	10 + 8 part	0 + 7 part	0 + 5 part
Unaligned length	248307	17895	46325
Genome fraction (%)	63.614	92.105	98.87
Duplication ratio	1.106	1.049	1.01
# N's per 100 kbp	0	0	0
# mismatches per 100 kbp	202.15	49.59	7.21
# indels per 100 kbp	37.97	10.14	23.75
Largest alignment	920264	1030060	1497429
Total aligned length	16103721	22833739	24018583
NA50	246078	554508	800443
NGA50	39325	541721	800443
NA75	33255	340205	452795
NGA75	NA	301131	452795
LA50	16	15	12
LGA50	48	16	12
LA75	71	28	22
LGA75	NA	30	22

### Sheet: A. thaliana (Col-0×Cvi-0)
	Canu	FALCON-Unzip	PECAT
# contigs (>= 0 bp)	1617	420	536
# contigs (>= 1000 bp)	1617	419	522
# contigs (>= 5000 bp)	1594	408	477
# contigs (>= 10000 bp)	1589	385	443
# contigs (>= 25000 bp)	1424	266	284
# contigs (>= 50000 bp)	1006	174	136
Total length (>= 0 bp)	251702505	244959836	251051780
Total length (>= 1000 bp)	251702505	244959325	251042090
Total length (>= 5000 bp)	251647018	244927135	250910666
Total length (>= 10000 bp)	251603978	244752476	250654689
Total length (>= 25000 bp)	248227831	242582540	247856499
Total length (>= 50000 bp)	231819705	239405082	242546290
# contigs	1594	408	477
Largest contig	13578320	13319401	16616618
Total length	251647018	244927135	250910666
Reference length	253015648	253015648	253015648
GC (%)	37.45	36.44	37.22
Reference GC (%)	36.21	36.21	36.21
N50	708408	7363020	11250359
NG50	693200	7363020	11250359
N75	100973	1756424	7278529
NG75	98713	1375909	7278529
L50	37	13	10
LG50	38	13	10
L75	372	30	17
LG75	382	34	17
# misassemblies	535	183	309
# misassembled contigs	116	79	130
Misassembled contigs length	124507267	138621533	144497640
# local misassemblies	163	120	257
# scaffold gap ext. mis.	0	0	0
# scaffold gap loc. mis.	0	0	0
# possible TEs	24	14	22
# unaligned mis. contigs	28	0	13
# unaligned contigs	142 + 104 part	59 + 40 part	181 + 108 part
Unaligned length	9613481	2928309	8100999
Genome fraction (%)	84.31	93.343	94.308
Duplication ratio	1.135	1.025	1.018
# N's per 100 kbp	0.12	0	0
# mismatches per 100 kbp	116.99	23.71	55.08
# indels per 100 kbp	64.69	22.69	42.89
Largest alignment	1327948	11646396	15033171
Total aligned length	229401796	241419222	242229370
NA50	233557	4269582	8748076
NGA50	229288	3184299	8748076
NA75	72697	1076234	3975105
NGA75	71686	942815	3785746
LA50	239	18	11
LGA50	242	19	11
LA75	770	48	21
LGA75	784	54	22

### Sheet: D. melanogaster (ISO1×A4)
	Canu	FALCON-Unzip	PECAT
# contigs (>= 0 bp)	684	779	444
# contigs (>= 1000 bp)	684	778	444
# contigs (>= 5000 bp)	678	776	444
# contigs (>= 10000 bp)	671	770	439
# contigs (>= 25000 bp)	646	725	365
# contigs (>= 50000 bp)	584	542	242
Total length (>= 0 bp)	216764629	295641132	285270860
Total length (>= 1000 bp)	216764629	295640231	285270860
Total length (>= 5000 bp)	216742949	295632560	285270860
Total length (>= 10000 bp)	216694417	295585337	285227385
Total length (>= 25000 bp)	216259502	294704827	283928560
Total length (>= 50000 bp)	213804896	287987223	279395468
# contigs	693	776	444
Largest contig	31117398	10600981	27051536
Total length	272964949	295632560	285270860
Reference length	284413041	284413041	284413041
GC (%)	41.87	42.14	41.93
Reference GC (%)	41.97	41.97	41.97
N50	1108382	1242228	21491733
NG50	1018336	1297249	21491733
N75	319996	486013	2969896
NG75	277715	561864	3039396
L50	19	48	6
LG50	25	43	6
L75	146	149	13
LG75	174	133	12
# misassemblies	1300	1450	1464
# misassembled contigs	180	297	330
Misassembled contigs length	166593061	189796803	252177617
# local misassemblies	351	484	493
# scaffold gap ext. mis.	0	0	0
# scaffold gap loc. mis.	0	0	0
# possible TEs	50	96	80
# unaligned mis. contigs	12	5	16
# unaligned contigs	40 + 107 part	8 + 138 part	4 + 164 part
Unaligned length	3135761	1759197	2322188
Genome fraction (%)	85.164	89.211	91.999
Duplication ratio	1.119	1.163	1.086
# N's per 100 kbp	0	0	0
# mismatches per 100 kbp	88.92	86.29	39.68
# indels per 100 kbp	36.93	48.52	34.83
Largest alignment	4120758	3345484	25788997
Total aligned length	259835935	285839926	279712635
NA50	522147	687873	8116528
NGA50	487110	708555	8116528
NA75	201701	284409	1576031
NGA75	168941	327931	1715836
LA50	130	125	11
LGA50	141	117	11
LA75	339	289	32
LGA75	386	261	31

### Sheet: B. taurus (Angus×Brahman)
	FALCON-Unzip	PECAT
# contigs (>= 0 bp)	7306	5869
# contigs (>= 1000 bp)	7302	5864
# contigs (>= 5000 bp)	7186	5774
# contigs (>= 10000 bp)	6925	5642
# contigs (>= 25000 bp)	5544	4374
# contigs (>= 50000 bp)	3437	2985
Total length (>= 0 bp)	5167094581	5192305726
Total length (>= 1000 bp)	5167092059	5192301611
Total length (>= 5000 bp)	5166714536	5192008806
Total length (>= 10000 bp)	5164702598	5191017671
Total length (>= 25000 bp)	5139571404	5167811727
Total length (>= 50000 bp)	5064377774	5119067953
# contigs	3437	2985
Largest contig	65274471	157173849
Total length	5064377774	5119067953
Reference length	5261734217	5261734217
GC (%)	41.92	41.96
Reference GC (%)	41.91	41.91
N50	7359256	11402596
NG50	6697977	10740844
N75	2446996	3166292
NG75	1974787	2799023
L50	117	49
LG50	132	55
L75	416	280
LG75	484	316
# misassemblies	6431	8220
# misassembled contigs	1050	907
Misassembled contigs length	3006092304	3123201281
# local misassemblies	3767	4355
# scaffold gap ext. mis.	0	0
# scaffold gap loc. mis.	0	0
# possible TEs	938	1392
# unaligned mis. contigs	54	77
# unaligned contigs	0 + 608 part	0 + 632 part
Unaligned length	11631712	17421797
Genome fraction (%)	88.285	89.503
Duplication ratio	1.089	1.085
# N's per 100 kbp	0	0
# mismatches per 100 kbp	53.19	51.48
# indels per 100 kbp	32.32	39.07
Largest alignment	28097727	36499043
Total aligned length	4897607744	4911485608
NA50	4045499	4664410
NGA50	3798579	4416862
NA75	1621477	1948896
NGA75	1397064	1689495
LA50	333	289
LGA50	358	305
LA75	825	712
LGA75	923	771

### Sheet: A. thaliana (Col-0 × C24)
	Canu	Flye + hapdup	Shasta	PECAT (pri/alt)	PECAT (dual)
# contigs (>= 0 bp)	872	1708	1468	231	211
# contigs (>= 1000 bp)	872	1681	1268	229	210
# contigs (>= 5000 bp)	869	1493	974	217	200
# contigs (>= 10000 bp)	868	1251	853	196	181
# contigs (>= 25000 bp)	859	816	612	144	132
# contigs (>= 50000 bp)	757	591	494	82	79
Total length (>= 0 bp)	194253819	272852876	231278497	255043588	256240817
Total length (>= 1000 bp)	194253819	272833780	231138015	255042068	256240232
Total length (>= 5000 bp)	194244180	272315153	230475595	255005716	256217862
Total length (>= 10000 bp)	194235582	270495748	229603254	254856753	256085890
Total length (>= 25000 bp)	194048524	263273557	225651602	254005658	255264046
Total length (>= 50000 bp)	189791978	255193930	221493456	251751461	253327558
# contigs	869	1493	974	217	200
Largest contig	15582472	9293090	5345519	16781156	16782469
Total length	194244180	272315153	230475595	255005716	256217862
Reference length	252491316	252491316	252491316	252491316	252491316
GC (%)	36.28	36.21	36.04	36.51	36.52
Reference GC (%)	36.2	36.2	36.2	36.2	36.2
N50	6594975	1781987	790724	10126274	14337539
NG50	290806	2226688	621110	10126274	14497142
N75	118518	263305	361186	6984766	7222062
NG75	50477	389732	273280	6984766	7222062
L50	10	29	80	9	9
LG50	43	24	96	9	8
L75	161	148	190	17	15
LG75	749	98	242	17	15
# misassemblies	964	1120	429	962	1089
# misassembled contigs	165	330	213	79	75
Misassembled contigs length	133808550	215422185	96197509	208349508	223665973
# local misassemblies	516	447	490	536	579
# scaffold gap ext. mis.	0	0	0	0	0
# scaffold gap loc. mis.	0	0	0	0	0
# possible TEs	38	72	16	34	36
# unaligned mis. contigs	8	39	16	4	6
# unaligned contigs	1 + 133 part	12 + 267 part	5 + 162 part	0 + 75 part	0 + 72 part
Unaligned length	2227779	3078814	1220331	2166346	2468015
Genome fraction (%)	70.042	89.563	86.838	95.915	95.982
Duplication ratio	1.086	1.191	1.046	1.044	1.047
# N's per 100 kbp	0.3	0	0	0	0
# mismatches per 100 kbp	291.26	219.65	258.37	219.92	243.18
# indels per 100 kbp	243.79	202.07	173.53	91.9	85.19
Largest alignment	2237097	5622341	3072521	14623264	14603881
Total aligned length	182094531	261704976	227812331	251219016	252011242
NA50	228116	486224	558040	5947531	6872223
NGA50	120769	559494	495513	6054051	6872223
NA75	80287	114594	259220	2157064	2157434
NGA75	NA	150597	175129	2162610	2162529
LA50	201	104	107	15	13
LGA50	378	85	128	14	13
LA75	578	429	257	31	28
LGA75	NA	314	334	30	27

### Sheet: B. taurus (Bison × Simmental)
	Flye + hapdup	Shasta	PECAT (pri/alt)	PECAT (dual)
# contigs (>= 0 bp)	1951	118673	1611	854
# contigs (>= 1000 bp)	1913	79533	1610	853
# contigs (>= 5000 bp)	1644	41316	1606	849
# contigs (>= 10000 bp)	1329	35426	1598	841
# contigs (>= 25000 bp)	889	28823	1566	807
# contigs (>= 50000 bp)	718	23090	1507	747
Total length (>= 0 bp)	2714084475	5222579155	5738247251	5826548688
Total length (>= 1000 bp)	2714056834	5195049218	5738246932	5826548363
Total length (>= 5000 bp)	2713255465	5117150307	5738234846	5826536283
Total length (>= 10000 bp)	2710935015	5075356719	5738170809	5826472334
Total length (>= 25000 bp)	2704239916	4966742844	5737579192	5825846485
Total length (>= 50000 bp)	2698157499	4756827888	5735327569	5823544523
# contigs	1435	23090	1507	747
Largest contig	93281127	15927751	161386614	161386357
Total length	5395992230	4756827888	5735327569	5823544523
Reference length	5513296856	5513296856	5513296856	5513296856
GC (%)	41.98	41.82	42.66	42.77
Reference GC (%)	42.4	42.4	42.4	42.4
N50	33356115	276524	92959987	92961727
NG50	32963012	236220	93759997	93760184
N75	14389403	159985	58157705	53986402
NG75	12682572	108930	62412556	62410277
L50	50	5033	25	25
LG50	51	6512	24	24
L75	111	10694	45	46
LG75	118	14949	42	42
# misassemblies	4087	5851	28894	32443
# misassembled contigs	754	3932	766	588
Misassembled contigs length	4922011056	1182018024	4696879728	4952104213
# local misassemblies	2101	10122	10122	11004
# scaffold gap ext. mis.	0	0	0	0
# scaffold gap loc. mis.	0	0	0	0
# possible TEs	562	410	2540	3002
# unaligned mis. contigs	52	10	30	30
# unaligned contigs	1 + 526 part	7 + 3213 part	4 + 723 part	1 + 492 part
Unaligned length	13570524	11038236	65713319	78219254
Genome fraction (%)	92.434	77.72	95.974	95.82
Duplication ratio	1.056	1.108	1.072	1.088
# N's per 100 kbp	0	0	0	0
# mismatches per 100 kbp	67.68	816.91	142.53	155.94
# indels per 100 kbp	264.9	642.47	273.37	277.27
Largest alignment	44741457	15902019	156307551	156308385
Total aligned length	5270109370	4723178042	5615663513	5684119819
NA50	9662144	229431	60711102	60711478
NGA50	9385300	193456	62310279	62299876
NA75	4291603	130822	26295317	26079266
NGA75	3943818	88194	31003606	31278306
LA50	164	5976	33	33
LGA50	170	7773	31	31
LA75	374	12855	67	69
LGA75	396	18097	61	61

### Sheet: HG002
	Flye+HapDup	Shasta	PECAT (pri/alt)	PECAT (dual)	Flye+HapDup	Shasta	PECAT (pri/alt)	PECAT (dual)	Flye+HapDup	Shasta	PECAT (pri/alt)	PECAT (dual)	Flye+HapDup	Hifiasm (pri/alt)	Hifiasm (dual)	Hifiasm (hic)	PECAT (pri/alt)	PECAT (dual)
	ONT R9 UL	ONT R9 UL	ONT R9 UL	ONT R9 UL	ONT R10 UL	ONT R10 UL	ONT R10 UL	ONT R10 UL	ONT R10 Duplex	ONT R10 Duplex	ONT R10 Duplex	ONT R10 Duplex	HiFi	HiFi	HiFi	HiFi+Hi-C	HiFi	HiFi
# contigs (>= 0 bp)	1310	32711	618	410	1199	10394	366	338	3166	34583	4611	790	13561	21334	943	1076	16220	2118
# contigs (>= 1000 bp)	1291	22084	618	410	1190	7772	366	338	3148	24281	4611	790	13552	21334	943	1076	16220	2118
# contigs (>= 5000 bp)	1241	8296	618	410	1139	3509	366	338	3027	12158	4611	790	13512	21334	943	1076	16203	2098
# contigs (>= 10000 bp)	1203	5785	616	408	1104	2503	365	337	2892	9401	4611	790	13440	21331	943	1076	16171	2066
# contigs (>= 25000 bp)	1090	3744	616	408	982	1740	365	337	2530	6501	4575	753	11762	17653	852	927	15425	1690
# contigs (>= 50000 bp)	966	2777	612	404	850	1327	365	337	2054	4960	4481	671	7832	10297	708	738	10489	1281
Total length (>= 0 bp)	5864588670	5450855857	5916999203	5984366565	5906800284	5825228608	6055323087	6071268384	5842942784	5408851912	5798434180	5856971053	6422342107	6022435656	6092855004	5983689907	5336265602	5789564789
Total length (>= 1000 bp)	5864575802	5443319011	5916999203	5984366565	5906794597	5823357021	6055323087	6071268384	5842929365	5401543303	5798434180	5856971053	6422335561	6022435656	6092855004	5983689907	5336265602	5789564789
Total length (>= 5000 bp)	5864423827	5413972785	5916999203	5984366565	5906638234	5813719499	6055323087	6071268384	5842605050	5375112923	5798434180	5856971053	6422193860	6022435656	6092855004	5983689907	5336213756	5789502004
Total length (>= 10000 bp)	5864137316	5396368781	5916980962	5984348328	5906363466	5806600597	6055313863	6071259160	5841556348	5355446639	5798434180	5856971053	6421618829	6022409738	6092855004	5983689907	5335972763	5789259632
Total length (>= 25000 bp)	5862196284	5364446706	5916980962	5984348328	5904348396	5794655847	6055313863	6071259160	5835291077	5309262206	5797740014	5856259343	6387895371	5953292658	6091042654	5980625067	5321048937	5782616426
Total length (>= 50000 bp)	5857554635	5330253155	5916834986	5984202393	5899289543	5779863376	6055313863	6071259160	5817445263	5254833573	5794130816	5853230054	6247499661	5686978813	6085832672	5973809666	5137087907	5768030691
# contigs	966	2777	612	404	850	1327	365	337	2054	4960	4481	671	7832	10297	708	738	10489	1281
Largest contig	110105517	77053674	153316666	153316797	140607629	130754455	186755332	185035548	108358386	120743169	139461617	139131792	40400135	179724682	138378162	124261465	136516309	136472281
Total length	5857554635	5330253155	5916834986	5984202393	5899289543	5779863376	6055313863	6071259160	5817445263	5254833573	5794130816	5853230054	6247499661	5686978813	6085832672	5973809666	5137087907	5768030691
Reference length	6021012089	6021012089	6021012089	6021012089	6021012089	6021012089	6021012089	6021012089	6021012089	6021012089	6021012089	6021012089	6021012089	6021012089	6021012089	6021012089	6021012089	6021012089
GC (%)	40.83	40.88	40.82	40.83	40.82	40.85	40.82	40.81	40.82	40.88	40.86	40.85	40.76	40.84	40.78	40.82	40.91	40.86
Reference GC (%)	40.86	40.86	40.86	40.86	40.86	40.86	40.86	40.86	40.86	40.86	40.86	40.86	40.86	40.86	40.86	40.86	40.86	40.86
N50	49869864	9092303	32159319	92227697	61877749	38784504	74633490	87343473	26603463	4709847	5478096	71152188	4265367	10068971	51809160	52496030	9847205	42676888
NG50	46825868	6788921	29047811	92227697	59304688	38727171	75205014	87343473	26084638	2575825	4035636	70842188	4586780	3828401	52235828	52496030	1026697	40444899
N75	24840810	3273780	14444822	34801858	32924878	25682939	43638158	52529725	13266118	1128830	1231868	40214574	1539997	496060	25756925	27064099	378267	19671938
NG75	24619698	1805773	13960423	33869166	31985078	22727305	44529792	53176149	11860814	640267	1083724	39019948	1761038	401515	26241005	26703044	184882	15743081
L50	41	119	43	26	33	46	28	27	60	95	59	29	374	52	36	37	61	37
LG50	43	163	45	26	34	49	27	27	64	212	83	30	348	78	35	37	251	40
L75	83	377	116	55	66	91	54	50	134	782	766	55	986	1548	78	78	1706	84
LG75	88	589	121	56	69	99	53	49	147	1450	914	58	883	2110	76	79	4219	96
# misassemblies	1446	490	4300	4429	1107	450	1556	1595	888	490	1030	1160	958	1259	1563	1232	1220	1308
# misassembled contigs	439	263	310	295	262	178	209	207	513	275	327	331	689	283	346	326	497	516
Misassembled contigs length	4404886977	2089643615	3850100968	5244671935	2134686268	1686367149	3508320880	3667040318	2473151437	2168802825	2819084448	4454703755	701607996	2998644667	5336351302	3003927393	1811136380	3003688084
# local misassemblies	1015	491	2597	2538	937	675	2432	2191	1185	317	1398	1453	852	612	686	577	1106	1240
# scaffold gap ext. mis.	0	0	0	0	0	0	0	0	0	0	0	0	0	0	0	0	0	0
# scaffold gap loc. mis.	0	0	0	0	0	0	0	0	0	0	0	0	0	0	0	0	0	0
# possible TEs	134	72	632	614	100	58	34	48	36	32	22	18	20	120	148	120	14	16
# unaligned mis. contigs	8	2	4	1	0	0	0	0	1	0	0	0	0	0	0	0	0	0
# unaligned contigs	4 + 250 part	0 + 243 part	6 + 249 part	6 + 242 part	2 + 188 part	13 + 139 part	7 + 134 part	7 + 136 part	2 + 351 part	0 + 73 part	2 + 169 part	2 + 177 part	2 + 310 part	2 + 109 part	5 + 116 part	4 + 102 part	1 + 191 part	1 + 208 part
Unaligned length	5195607	923777	14735465	15141311	2539207	2531291	10860034	10064737	3192277	409175	6902728	6962990	2012266	2298714	2573678	2260220	3179626	3814205
Genome fraction (%)	88.372	79.122	91.728	95.423	89.626	91.212	94.611	95.849	84.307	74.246	75.475	88.68	87.846	75.928	89.833	97.949	68.42	84.858
Duplication ratio	1.1	1.119	1.069	1.039	1.093	1.052	1.062	1.051	1.146	1.176	1.274	1.095	1.181	1.244	1.125	1.013	1.247	1.129
# N's per 100 kbp	0	0	0	0	0	0	0	0	0	0	0	0	0	0	0	0	0	0
# mismatches per 100 kbp	22.27	35.71	38.67	37.57	19.58	21.4	39.55	38.31	47.3	21.11	36.36	48.2	46.13	26.51	39.34	3.74	38.63	51.74
# indels per 100 kbp	49.65	64.33	55.37	53.51	18.58	21.45	14.09	13.78	21.61	19.99	17.5	17.93	11.18	7.25	10.28	1.7	10.28	13.01
Largest alignment	85792647	49621315	104073894	119671905	117024284	123186412	141062115	141062123	92088992	58424779	102577633	110983217	40400135	55118540	55155434	116258311	102567845	103263410
Total aligned length	5682050756	5268434947	5674946002	5716518435	5848398834	5748385331	6000414498	5965352608	5726482004	5102195421	5577350456	5369154938	6241217074	5391200821	5649277258	5950824056	5036537365	5628482194
NA50	26603501	6896043	20664762	37788081	49252577	34893017	57972344	59985985	24761635	3308829	3391730	40590455	3990596	1681370	20602889	43361447	6282346	34043847
NGA50	25765689	5465040	20412179	37788081	49250094	33437067	57972344	59985985	23647388	2211485	3078587	40214212	4359728	1280643	20882746	43361447	913309	31975363
NA75	14465134	2923248	10386052	16589775	26881206	20130364	34701899	36812919	10741045	1034503	1058362	21772728	1484376	416938	7947970	23338961	349280	14221529
NGA75	13266814	1603306	9949743	16229162	26446213	17025095	34701899	37325831	9070436	546994	924361	20564681	1705657	327273	8223858	21926448	164629	11673305
LA50	70	192	81	45	38	51	34	32	75	193	134	43	394	254	100	42	92	52
LGA50	73	248	84	45	39	54	34	32	80	335	169	45	367	369	98	42	356	56
LA75	144	494	184	100	79	103	69	65	169	968	975	89	1027	2240	215	88	1948	117
LGA75	153	735	191	102	82	113	69	64	184	1722	1148	95	920	2917	209	90	4707	131
